# A cell cycle-dependent GARP-like transcriptional repressor regulates the initiation of differentiation in *Giardia lamblia*

**DOI:** 10.1101/2021.05.27.446072

**Authors:** Han-Wei Shih, Germain C.M. Alas, Alexander R. Paredez

**Affiliations:** Department of Biology, University of Washington, Seattle, Washington 98195

## Abstract

Transcriptional regulation of differentiation is critical for parasitic pathogens to adapt to environmental changes and regulate transmission. In response to encystation stimuli, *Giardia lamblia* cells shift from G1+S phase of the cell cycle to G2+M. By 2-4 hours, cyst wall proteins are upregulated, indicating that key regulatory steps occur within the first four hours of encystation. However, all characterized transcription factors (TFs) in *Giardia* have only been investigated at later time points of encystation. How TFs initiate encystation and link it to the cell cycle remains enigmatic. Here, we systematically screened six putative early upregulated TFs for nuclear localization, established their dynamic expression profiles, and determined their functional role in regulating encystation. We found a critical repressor, GLP4 that increases rapidly after 30 min of encystation stimuli and downregulates encystation specific markers, including Cyst Wall Proteins (CWPs) and enzymes in the cyst N-acetyl galactosamine (GalNAc) pathway. Depletion of GLP4 increases cyst production. Importantly, we observe that G2+M cells exhibit higher levels of CWP1 resulting from the activation of MYB2, a TF previously linked to encystation in *Giardia*. GLP4 upregulation occurs in G1+S cells, suggesting a role in repressing MYB2 and encystation specific genes in the G1+S phase of the cell cycle. Furthermore, we demonstrate that depletion of GLP4 upregulates MYB2 and promotes encystation while overexpression of GLP4 downregulates MYB2 and represses encystation. Together, these results suggest that *Giardia* employs a dose-dependent transcriptional response that involves the cell cycle regulated repressor GLP4 to orchestrate MYB2 and entry into the encystation pathway.

**Importance:** Transition between life cycle stages is a common feature among parasitic pathogens and its regulation must be optimized to balance persistence of infection with transmission. The early transcription factors (TFs) regulating commitment to differentiate are totally unknown in *Giardia*. In this work, we identified GLP4, a previously uncharacterized GARP-like TF, as an early-acting transcriptional repressor that inhibits G1+S cells from entering the encystation pathway. GLP4 is therefore a key regulator controlling the balance between proliferative growth and terminal differentiation into infective cysts.
