## Supplementary material for "A cell cycle-dependent GARP-like transcriptional repressor regulates the initiation of differentiation in *Giardia lamblia*": Table S1

### Sheet: mNG fusion
Gene	Primer Name	Sequence	Enzymes for digestion	Destination Vector	Enzyme for linearization	Purpose
MYB2 (GL50803_8722)	8722_for_Gib	ggcgaattggagctccaccgcggtggcggccgcATGTTACCGGTACCTTCTCAGCCAT	NA (Gibson)	mNeonGreen_pKS_NEO	NdeI	mNeonGreen fusion for nucleus localization (Fig 1b)
MYB2 (GL50803_8722)	8722_rev_Gib	CGAAATCTTCGAGTGTGAAGACCATactagtGGGTAGCTTCTCACGGGGAAGGATG	NA (Gibson)	mNeonGreen_pKS_NEO	NdeI	mNeonGreen fusion for nucleus localization (Fig 1b)
MYB1 (GL50803_5347)	5347_for	TTgcggccgcATGTCTAACACCAGGCTGGACGGGGCGGTC	NotI-SpeI	mNeonGreen_pKS_NEO	AatII	mNeonGreen fusion for nucleus localization (Fig 1c)
MYB1 (GL50803_5347)	5347_rev	CCactagtCAGGCTCCGAACAGCAGAAAGGCCCCGGTTGG	NotI-SpeI	mNeonGreen_pKS_NEO	AatII	mNeonGreen fusion for nucleus localization (Fig 1c)
PAX1 (GL50803_32686)	32686_for	TTgcggccgcTTAAAGATATAGGCTCAAATGGCAGCACTC	NotI-SpeI	mNeonGreen_pKS_NEO	HindIII	mNeonGreen fusion for nucleus localization (Fig 1c)
PAX1 (GL50803_32686)	32686_rev	TTactagtATACACATCAACGTCCATCTGCTGACGTCGGA	NotI-SpeI	mNeonGreen_pKS_NEO	HindIII	mNeonGreen fusion for nucleus localization (Fig 1c)
GARP4 (GL50803_33232)	33232_for	TTgcggccgccaacttgctattccaacctggctgacaaag	NotI-SpeI	mNeonGreen_pKS_NEO	BglII	mNeonGreen fusion for nucleus localization (Fig 1c)
GARP4 (GL50803_33232)	33232_rev	TTactagtGTGAGTTGATAATCCAAGGCCCATGCGTTTGG	NotI-SpeI	mNeonGreen_pKS_NEO	BglII	mNeonGreen fusion for nucleus localization (Fig 1c)
E2F1 (GL50803_23756)	23756_for_Gib	ggcgaattggagctccaccgcggtggcggccgcATGCAGCTCGCAGGCCAAAGTCCTC	NA (Gibson)	mNeonGreen_pKS_NEO	XhoI	mNeonGreen fusion for nucleus localization (Extended Fig 1)
E2F1 (GL50803_23756)	23756_rev_Gib	CTCCGCCTGAACCGCCTCCGGATCCactagtGTGTGCTCCGTTTGCGTGTGCCTCC	NA (Gibson)	mNeonGreen_pKS_NEO	XhoI	mNeonGreen fusion for nucleus localization (Extended Fig 1)
GLP3 (GL50803_9154)	9154_for_Gib	GGCGAATTGGAGCTCCACCGCGGTGGCGGCCGCAAACAATATAAGTAATAGTAAGGAT	NA (Gibson)	mNeonGreen_pKS_NEO	XmaI	mNeonGreen fusion for nucleus localization (Extended Fig 1)
GLP3 (GL50803_9154)	9154_rev_Gib	CGAAATCTTCGAGTGTGAAGACCATactagtCTCAACTGGATAAAGCTCATTGTTGGT	NA (Gibson)	mNeonGreen_pKS_NEO	XmaI	mNeonGreen fusion for nucleus localization (Extended Fig 1)
ARID2 (GL50803_8102)	8102_for_Gib	ggcgaattggagctccaccgcggtggcggccgcATGGACAACAATATATGTGAGCTAT	NA (Gibson)	mNeonGreen_pKS_NEO	HindIII	mNeonGreen fusion for nucleus localization (Extended Fig 1)
ARID2 (GL50803_8102)	8102_rev_Gib	CGAAATCTTCGAGTGTGAAGACCATACTAGTCCAGATTGCCGTCTCAGTCAGAAAT	NA (Gibson)	mNeonGreen_pKS_NEO	HindIII	mNeonGreen fusion for nucleus localization (Extended Fig 1)

### Sheet: NanoLuc fusion
Gene	Primer Name	Sequence	Enzymes for digestion	Destination Vector	Enzyme for linearization	Purpose
CWP1 (GL50803_5638)	5638_for	tggcggccgccaacggcttactaaatcattctct	NotI-SpeI	NanoLuc_pKS_NEO	StuI	NanoLuc fusion for protein level (Fig 1a)
CWP1 (GL50803_5638)	5638_rev	CCactagtAGGCGGGGTGAGGCAGTACTCTCCG	NotI-SpeI	NanoLuc_pKS_NEO	StuI	NanoLuc fusion for protein level (Fig 1a)
CWP2 (GL50803_5435)	5435_for	tggcggccgcATGATCGCAGCCCTTGTTCTA	NotI-SpeI	NanoLuc_pKS_NEO	XhoI	NanoLuc fusion for protein level (Fig 1a)
CWP2 (GL50803_5435)	5435_rev	ATactagtCCTTCTGCGGACAATAGGCTTGTTCG	NotI-SpeI	NanoLuc_pKS_NEO	XhoI	NanoLuc fusion for protein level (Fig 1a)
CWP3 (GL50803_2421)	2421_for	ggcgaattggagctccaccgcggtggcggccgcTAAACCAAAAATTATGGCAAACGAT	NA (Gibson)	NanoLuc_pKS_NEO	NdeI	NanoLuc fusion for protein level (Fig 1a)
CWP3 (GL50803_2421)	2421_rev	CGAAATCTTCGAGTGTGAAGACCATactagtTCTGTAGTAGGGCGGCTGTATCTTG	NA (Gibson)	NanoLuc_pKS_NEO	NdeI	NanoLuc fusion for protein level (Fig 1a)
GAPDH (GL50803_6687)	6687_for	ggcgaattggagctccaccgcggtggcggccgcATGCCTATTCGCCTCGGAATCAACG	NA (Gibson)	NanoLuc_pKS_NEO	AgeI	NanoLuc fusion for protein level (Fig 1a)
GAPDH (GL50803_6687)	6687_rev	CGAAATCTTCGAGTGTGAAGACCATactagtGCAGCCCTTGGACCCGACGTACTTT	NA (Gibson)	NanoLuc_pKS_NEO	AgeI	NanoLuc fusion for protein level (Fig 1a)
GLP4 (GL50803_33232)	33232_for	TTgcggccgccaacttgctattccaacctggctgacaaag	NotI-SpeI	NanoLuc_pKS_NEO	BglII	NanoLuc fusion for protein level (Fig 1d)
GLP4 (GL50803_33232)	33232_rev	TTactagtGTGAGTTGATAATCCAAGGCCCATGCGTTTGG	NotI-SpeI	NanoLuc_pKS_NEO	BglII	NanoLuc fusion for protein level (Fig 1d)
MYB2(GL50803_8722)	8722_for	ggcgaattggagctccaccgcggtggcggccgcATGTTACCGGTACCTTCTCAGCCAT	NA (Gibson)	NanoLuc_pKS_NEO	NdeI	NanoLuc fusion for protein level (Fig 1d)
MYB2 (GL50803_8722)	8722_rev	CGAAATCTTCGAGTGTGAAGACCATactagtGGGTAGCTTCTCACGGGGAAGGATG	NA (Gibson)	NanoLuc_pKS_NEO	NdeI	NanoLuc fusion for protein level (Fig 1d)
MYB1 (GL50803_5347)	5347_for	TTgcggccgcATGTCTAACACCAGGCTGGACGGGGCGGTC	NotI-SpeI	NanoLuc_pKS_NEO	AatII	NanoLuc fusion for protein level (Fig 1d)
MYB1 (GL50803_5347)	5347_rev	CCactagtCAGGCTCCGAACAGCAGAAAGGCCCCGGTTGG	NotI-SpeI	NanoLuc_pKS_NEO	AatII	NanoLuc fusion for protein level (Fig 1d)
PAX1 (GL50803_32686)	32686_for	TTgcggccgcTTAAAGATATAGGCTCAAATGGCAGCACTC	NotI-SpeI	NanoLuc_pKS_NEO	HindIII	NanoLuc fusion for protein level (Extended Fig 2)
PAX1 (GL50803_32686)	32686_rev	TTactagtATACACATCAACGTCCATCTGCTGACGTCGGA	NotI-SpeI	NanoLuc_pKS_NEO	HindIII	NanoLuc fusion for protein level (Extended Fig 2)
E2F1 (GL50803_23756)	23756_for	ggcgaattggagctccaccgcggtggcggccgcATGCAGCTCGCAGGCCAAAGTCCTC	NA (Gibson)	NanoLuc_pKS_NEO	XhoI	NanoLuc fusion for protein level (Extended Fig 2)
E2F1 (GL50803_23756)	23756_rev	CGAAATCTTCGAGTGTGAAGACCATactagtGTGTGCTCCGTTTGCGTGTGCCTCC	NA (Gibson)	NanoLuc_pKS_NEO	XhoI	NanoLuc fusion for protein level (Extended Fig 2)
ARID2 (GL50803_8102)	8102_for	ggcgaattggagctccaccgcggtggcggccgcATGGACAACAATATATGTGAGCTAT	NA (Gibson)	NanoLuc_pKS_NEO	XbaI	NanoLuc fusion for protein level (Extended Fig 2)
ARID2 (GL50803_8102)	8102_rev	CGAAATCTTCGAGTGTGAAGACCATactagtCCAGATTGCCGTCTCAGTCAGAAAT	NA (Gibson)	NanoLuc_pKS_NEO	XbaI	NanoLuc fusion for protein level (Extended Fig 2)
G6PI-B (GL50803_8245)	8245_for	TTgcggccgcATGCCGTCCATCCACGTCTCCAAAT	NotI-SpeI	NanoLuc_pKS_NEO	Eco47III	NanoLuc fusion for protein level (Extended Fig 2)
G6PI-B (GL50803_8245)	8245_rev	ATactagtAGCTTTTGCAGCGTGACAGGAAGTGGA	NotI-SpeI	NanoLuc_pKS_NEO	Eco47III	NanoLuc fusion for protein level (Extended Fig 2)
UAE (GL50803_7982)	7982_for	ggcgaattggagctccaccgcggtggcggccgcATGCAGAACCACTCGTTCCTCGGAA	NA (Gibson)	NanoLuc_pKS_NEO	ClaI	NanoLuc fusion for protein level (Extended Fig 2)
UAE (GL50803_7982)	7982_rev	CGAAATCTTCGAGTGTGAAGACCATactagtTAGACCAATCTCCTTGACATCCGCA	NA (Gibson)	NanoLuc_pKS_NEO	ClaI	NanoLuc fusion for protein level (Extended Fig 2)
GNPNAT (GL50803_14259)	14259_for	ggcgaattggagctccaccgcggtggcggccgcATGAGTCATGCAATGGCAGATGTAA	NA (Gibson)	NanoLuc_pKS_NEO	HindIII	NanoLuc fusion for protein level (Extended Fig 2)
GNPNAT (GL50803_14259)	14259_rev	CGAAATCTTCGAGTGTGAAGACCATactagtATGGAAGTAAATGGCCATGCAGTTT	NA (Gibson)	NanoLuc_pKS_NEO	HindIII	NanoLuc fusion for protein level (Extended Fig 2)

### Sheet: guide RNAs_dCas9
Gene	Primer Name	Sequence	Destination Vector	Purpose
CWP1	CWP1-gRNA96_for	caaaGAAATCTACGATGCCACTGA	CRISPRi	CRISPRi guide RNA (Extended Fig 4)
CWP1	CWP1-gRNA96_rev	aaacTCAGTGGCATCGTAGATTTC	CRISPRi	CRISPRi guide RNA (Extended Fig 4)
CWP1	CWP1-gRNA194_for	caaaGAATAACTACGTTATCGCCC	CRISPRi	CRISPRi guide RNA (Extended Fig 4)
CWP1	CWP1-gRNA194_rev	aaacGGGCGATAACGTAGTTATTC	CRISPRi	CRISPRi guide RNA (Extended Fig 4)
CWP1	CWP1-gRNA200_for	caaaGCCCATGTCCGAAAGATCCA	CRISPRi	CRISPRi guide RNA (Extended Fig 4)
CWP1	CWP1-gRNA200_rev	aaacTGGATCTTTCGGACATGGGC	CRISPRi	CRISPRi guide RNA (Extended Fig 4)
CWP1	CWP1-gRNA492_for	caaaGCAGCTGATTGCAGTCTAGG	CRISPRi	CRISPRi guide RNA (Extended Fig 4)
CWP1	CWP1-gRNA492_rev	aaacCCTAGACTGCAATCAGCTGC	CRISPRi	CRISPRi guide RNA (Extended Fig 4)
Nluc	NLuc-gRNA255_for	caaataaagtgatgatcatccaca	CRISPRi	CRISPRi guide RNA (Extended Fig 4)
Nluc	NLuc-gRNA255_rev	aaactgtggatgatcatcacttta	CRISPRi	CRISPRi guide RNA (Extended Fig 4)
Nluc	NLuc-gRNA444_for	caaaggaacagcagggagccgtcg	CRISPRi	CRISPRi guide RNA (Extended Fig 4)
Nluc	NLuc-gRNA444_rev	aaaccgacggctccctgctgttcc	CRISPRi	CRISPRi guide RNA (Extended Fig 4)
MYB1	5347-gRNA41_for	caaaGGCCCTAGTACTGCATCCAG	CRISPRi	CRISPRi guide RNA (Extended Fig 4)
MYB1	5347-gRNA41_rev	aaacCTGGATGCAGTACTAGGGCC	CRISPRi	CRISPRi guide RNA (Extended Fig 4)
MYB1	5347-gRNA1211_for	caaaGATCGACCCTAAGATCACAA	CRISPRi	CRISPRi guide RNA (Extended Fig 4)
MYB1	5347-gRNA1211_rev	aaacTTGTGATCTTAGGGTCGATC	CRISPRi	CRISPRi guide RNA (Extended Fig 4)
MYB1	5347-gRNA1368_for	caaaGCGCCGATGCTTCTAGAAAG	CRISPRi	CRISPRi guide RNA (Extended Fig 4)
MYB1	5347-gRNA1368_rev	aaacCTTTCTAGAAGCATCGGCGC	CRISPRi	CRISPRi guide RNA (Extended Fig 4)
ARID2	8102-gRNA260_for	caaaGGGGTTGGTTGGGGTATGCA	CRISPRi	CRISPRi guide RNA (Extended Fig 4)
ARID2	8102-gRNA260_rev	aaacTGCATACCCCAACCAACCCC	CRISPRi	CRISPRi guide RNA (Extended Fig 4)
ARID2	8102-gRNA279_for	caaaGCTCTAGATAAGATACTGAA	CRISPRi	CRISPRi guide RNA (Extended Fig 4)
ARID2	8102-gRNA279_rev	aaacTTCAGTATCTTATCTAGAGC	CRISPRi	CRISPRi guide RNA (Extended Fig 4)
ARID2	8102-gRNA446_for	caaaGGAACAGGCAGTAGGCAACA	CRISPRi	CRISPRi guide RNA (Extended Fig 4)
ARID2	8102-gRNA446_rev	aaacTGTTGCCTACTGCCTGTTCC	CRISPRi	CRISPRi guide RNA (Extended Fig 4)
ARID2	8102-gRNA467_for	caaaGGACTACCCACAGCAGATTG	CRISPRi	CRISPRi guide RNA (Extended Fig 4)
ARID2	8102-gRNA467_rev	aaacCAATCTGCTGTGGGTAGTCC	CRISPRi	CRISPRi guide RNA (Extended Fig 4)
E2F1	23756-gRNA688_for	caaaGCTCGTTTCCGCTTGCGAGG	CRISPRi	CRISPRi guide RNA (Extended Fig 4)
E2F1	23756-gRNA688_rev	aaacCCTCGCAAGCGGAAACGAGC	CRISPRi	CRISPRi guide RNA (Extended Fig 4)
E2F1	23756-gRNA803_for	caaaGCTTAGCTGTGACTCTGCAG	CRISPRi	CRISPRi guide RNA (Extended Fig 4)
E2F1	23756-gRNA803_rev	aaacCTGCAGAGTCACAGCTAAGC	CRISPRi	CRISPRi guide RNA (Extended Fig 4)
E2F1	23756-gRNA894_for	caaaGATAGTGTCTCTCCTCGAGA	CRISPRi	CRISPRi guide RNA (Extended Fig 4)
E2F1	23756-gRNA894_rev	aaacTCTCGAGGAGAGACACTATC	CRISPRi	CRISPRi guide RNA (Extended Fig 4)
PAX1	32686-gRNA89_for	caaaGGGCAACTGTCTAAACAATG	CRISPRi	CRISPRi guide RNA (Extended Fig 4)
PAX1	32686-gRNA89_rev	aaacCATTGTTTAGACAGTTGCCC	CRISPRi	CRISPRi guide RNA (Extended Fig 4)
PAX1	32686-gRNA165_for	caaaGTAACATGTCACCATCTCCA	CRISPRi	CRISPRi guide RNA (Extended Fig 4)
PAX1	32686-gRNA165_rev	aaacTGGAGATGGTGACATGTTAC	CRISPRi	CRISPRi guide RNA (Extended Fig 4)
PAX1	32686-gRNA277_for	caaaGATAGCGATACATTAATCGA	CRISPRi	CRISPRi guide RNA (Extended Fig 4)
PAX1	32686-gRNA277_rev	aaacTCGATTAATGTATCGCTATC	CRISPRi	CRISPRi guide RNA (Extended Fig 4)
PAX1	32686-gRNA438_for	caaaGGTCCTGGCCAAAATCAGCA	CRISPRi	CRISPRi guide RNA (Extended Fig 4)
PAX1	32686-gRNA438_rev	aaacTGCTGATTTTGGCCAGGACC	CRISPRi	CRISPRi guide RNA (Extended Fig 4)
GLP4	33232-gRNA11_for	caaaGTAGCTGTGAGTAAAGGGGT	CRISPRi	CRISPRi guide RNA (Extended Fig 4)
GLP4	33232-gRNA11_rev	aaacACCCCTTTACTCACAGCTAC	CRISPRi	CRISPRi guide RNA (Extended Fig 4)
GLP4	33232-gRNA247_for	caaaGGTGTTTCACCGCTAGGGTG	CRISPRi	CRISPRi guide RNA (Extended Fig 4)
GLP4	33232-gRNA247_rev	aaacCACCCTAGCGGTGAAACACC	CRISPRi	CRISPRi guide RNA (Extended Fig 4)
GLP4	33232-gRNA362_for	caaaGGAGGCCTATCGCATCCTCA	CRISPRi	CRISPRi guide RNA (Extended Fig 4)
GLP4	33232-gRNA362_rev	aaacTGAGGATGCGATAGGCCTCC	CRISPRi	CRISPRi guide RNA (Extended Fig 4)
GLP4	33232-gRNA443_for	caaaGATGGTTTCGTTGAACTCGC	CRISPRi	CRISPRi guide RNA (Extended Fig 4)
GLP4	33232-gRNA443_rev	aaacGCGAGTTCAACGAAACCATC	CRISPRi	CRISPRi guide RNA (Extended Fig 4)
MYB2	8722-gRNA669_for	caaaCGTCATGGAGAAACTCAGAG	CRISPRi	CRISPRi guide RNA (Extended Fig 4)
MYB2	8722-gRNA669_rev	aaacCTCTGAGTTTCTCCATGACG	CRISPRi	CRISPRi guide RNA (Extended Fig 4)
MYB2	8722-gRNA1231_for	caaaTCTGGTGCCCAGTTCGTGCA	CRISPRi	CRISPRi guide RNA (Extended Fig 4)
MYB2	8722-gRNA1231_rev	aaacTGCACGAACTGGGCACCAGA	CRISPRi	CRISPRi guide RNA (Extended Fig 4)

### Sheet: guide RNAs_CasRX
Gene	Primer Name	Sequence	Destination Vector	Purpose
CWP1	CWP1-gRNA141_for	AAACgtaacacctgtccaggtgcaaata	CasRX	CasRX guide RNA (Extended Fig 4)
CWP1	CWP1-gRNA141_rev	AGGAtatttgcacctggacaggtgttac	CasRX	CasRX guide RNA (Extended Fig 4)
CWP1	CWP1-gRNA269_for	AAACgccaatgagttgttgctcaagtaaa	CasRX	CasRX guide RNA (Extended Fig 4)
CWP1	CWP1-gRNA269_rev	AGGAtttacttgagcaacaactcattggc	CasRX	CasRX guide RNA (Extended Fig 4)
CWP1	CWP1-gRNA926_for	AAACgaggccatagagcttctttctaaaa	CasRX	CasRX guide RNA (Extended Fig 4)
CWP1	CWP1-gRNA926_rev	AGGAttttagaaagaagctctatggcctc	CasRX	CasRX guide RNA (Extended Fig 4)
Nluc	NLuc-gRNA21_for	AAACggctgtctgtcgccagtccccaacgaaa	CasRX	CasRX guide RNA (Extended Fig 4)
Nluc	NLuc-gRNA21_rev	AGGAtttcgttggggactggcgacagacagcc	CasRX	CasRX guide RNA (Extended Fig 4)
Nluc	NLuc-gRNA93_for	AAACgttacggacaccccgagattctgaaacaaa	CasRX	CasRX guide RNA (Extended Fig 4)
Nluc	NLuc-gRNA93_rev	AGGAtttgtttcagaatctcggggtgtccgtaac	CasRX	CasRX guide RNA (Extended Fig 4)
Nluc	NLuc-gRNA233_for	AAACgatcatccacagggtacaccaccttaaaaa	CasRX	CasRX guide RNA (Extended Fig 4)
Nluc	NLuc-gRNA233_rev	AGGAtttttaaggtggtgtaccctgtggatgatc	CasRX	CasRX guide RNA (Extended Fig 4)
Nluc	NLuc-gRNA331_for	AAACggcgatgccttcatacggccgtccgaaata	CasRX	CasRX guide RNA (Extended Fig 4)
Nluc	NLuc-gRNA331_rev	AGGAtatttcggacggccgtatgaaggcatcgcc	CasRX	CasRX guide RNA (Extended Fig 4)
MYB1	5347-gRNA133_for	AAACgccatttgtctgtctctgcgtctatcaaaaa	CasRX	CasRX guide RNA (Extended Fig 4)
MYB1	5347-gRNA133_rev	AGGAtttttgatagacgcagagacagacaaatggc	CasRX	CasRX guide RNA (Extended Fig 4)
MYB1	5347-gRNA356_for	AAACgtggtaaagagggatctatatatctctaaaa	CasRX	CasRX guide RNA (Extended Fig 4)
MYB1	5347-gRNA356_rev	AGGAttttagagatatatagatccctctttaccac	CasRX	CasRX guide RNA (Extended Fig 4)
MYB1	5347-gRNA1403_for	AAACgaacagcagaaaggccccggttggaagaaa	CasRX	CasRX guide RNA (Extended Fig 4)
MYB1	5347-gRNA1403_rev	AGGAtttcttccaaccggggcctttctgctgttc	CasRX	CasRX guide RNA (Extended Fig 4)
ARID2	8102-gRNA235_for	AAACgtatgcagggcagcgagcgctgaaagaga	CasRX	CasRX guide RNA (Extended Fig 4)
ARID2	8102-gRNA235_rev	AGGAtctctttcagcgctcgctgccctgcatac	CasRX	CasRX guide RNA (Extended Fig 4)
ARID2	8102-gRNA347_for	AAACgtctcctctttcttctgtgtaaaaagga	CasRX	CasRX guide RNA (Extended Fig 4)
ARID2	8102-gRNA347_rev	AGGAtcctttttacacagaagaaagaggagac	CasRX	CasRX guide RNA (Extended Fig 4)
ARID2	8102-gRNA626_for	AAACgagatgagaaggaaggtcataaagaa	CasRX	CasRX guide RNA (Extended Fig 4)
ARID2	8102-gRNA626_rev	AGGAttctttatgaccttccttctcatctc	CasRX	CasRX guide RNA (Extended Fig 4)
E2F1	23756-gRNA111_for	AAACgcagacctctttaatagtaaatccaaaa	CasRX	CasRX guide RNA (Extended Fig 4)
E2F1	23756-gRNA111_rev	AGGAttttggatttactattaaagaggtctgc	CasRX	CasRX guide RNA (Extended Fig 4)
E2F1	23756-gRNA697_for	AAACgtttctggggtccctataaaaagctcgttt	CasRX	CasRX guide RNA (Extended Fig 4)
E2F1	23756-gRNA697_rev	AGGAaaacgagctttttatagggaccccagaaac	CasRX	CasRX guide RNA (Extended Fig 4)
E2F1	23756-gRNA1122_for	AAACggtgtttgatccacgcatcccttgcaaaat	CasRX	CasRX guide RNA (Extended Fig 4)
E2F1	23756-gRNA1122_rev	AGGAattttgcaagggatgcgtggatcaaacacc	CasRX	CasRX guide RNA (Extended Fig 4)
PAX1	32686-gRNA88_for	AAACgataagccccgggggcaactgtctaaacaa	CasRX	CasRX guide RNA (Extended Fig 4)
PAX1	32686-gRNA88_rev	AGGAttgtttagacagttgcccccggggcttatc	CasRX	CasRX guide RNA (Extended Fig 4)
PAX1	32686-gRNA183_for	AAACgccatttgagcctatatctttaaaaaca	CasRX	CasRX guide RNA (Extended Fig 4)
PAX1	32686-gRNA183_rev	AGGAtgtttttaaagatataggctcaaatggc	CasRX	CasRX guide RNA (Extended Fig 4)
PAX1	32686-gRNA748_for	AAACgctcacgcgtttcctggggtatgattaaata	CasRX	CasRX guide RNA (Extended Fig 4)
PAX1	32686-gRNA748_rev	AGGAtatttaatcataccccaggaaacgcgtgagc	CasRX	CasRX guide RNA (Extended Fig 4)
GLP4	33232-gRNA154_for	AAACgaacgagtgactaatagagctgtccaaaca	CasRX	CasRX guide RNA (Extended Fig 4)
GLP4	33232-gRNA154_rev	AGGAtgtttggacagctctattagtcactcgttc	CasRX	CasRX guide RNA (Extended Fig 4)
GLP4	33232-gRNA227_for	AAACgctagggtgcggagtggcctcaaaaa	CasRX	CasRX guide RNA (Extended Fig 4)
GLP4	33232-gRNA227_rev	AGGAtttttgaggccactccgcaccctagc	CasRX	CasRX guide RNA (Extended Fig 4)
GLP4	33232-gRNA461_for	AAACgctttctgaccccagatacttgtacgcacaaa	CasRX	CasRX guide RNA (Extended Fig 4)
GLP4	33232-gRNA461_rev	AGGAtttgtgcgtacaagtatctggggtcagaaagc	CasRX	CasRX guide RNA (Extended Fig 4)
MYB2	8722-gRNA79_for	aaacGAGGAAACGGCAACATATCCTTGAGCAAA	CasRX	CasRX guide RNA (Extended Fig 4)
MYB2	8722-gRNA79_rev	aggaTTTGCTCAAGGATATGTTGCCGTTTCCTC	CasRX	CasRX guide RNA (Extended Fig 4)
MYB2	8722-gRNA613_for	aaacGTCGTGGCAGGTGGCGCCAAAAAAGTTTTG	CasRX	CasRX guide RNA (Extended Fig 4)
MYB2	8722-gRNA613_rev	aggaCAAAACTTTTTTGGCGCCACCTGCCACGAC	CasRX	CasRX guide RNA (Extended Fig 4)
MYB2	8722-gRNA704_for	aaacGATTGGATGGGCTTAGACTGACCACAATAAA	CasRX	CasRX guide RNA (Extended Fig 4)
MYB2	8722-gRNA704_rev	aggaTTTATTGTGGTCAGTCTAAGCCCATCCAATC	CasRX	CasRX guide RNA (Extended Fig 4)
